# Genetic profiling via a novel PCR-RFLP method enabled identification of four genera of anaerobic gut fungi isolated from nyala, giraffe, and zebra hosts

**DOI:** 10.64898/2026.05.25.727589

**Authors:** Louisa Edge, Peiru Duan, Stephane Kerangart, Alice M. Buckner, Jolanda M. van Munster

**Affiliations:** School of Natural and Social Sciences, Scotland’s Rural College, Edinburgh, UK

**Keywords:** fungal diversity, herbivore digestive system, rRNA gene PCR-RFLP, *Feramyces*, *Neocallimastix*, *Khoyollomyces*, *Piromyces*, NY08, new species

## Abstract

Herbivore gut microbiomes may contain a diversity of anaerobic gut fungi (AGF, phylum *Neocallimastigomycota*), important for fibre degradation. To perform functional studies and elucidate niches of different AGF species, representative fungal isolates must be obtained into axenic culture, which is a resource-intensive process. Here we leverage the integration of morphological and functional assessments of AGF isolates with a newly developed PCR-RFLP strategy, to distinguish and identify isolates of interest from faecal samples from zoo-housed animals. In silico prediction of PCR-RFLP profiles of cultured genera, followed by experimental validation, confirmed that LSU-based PCR-RFLP with AluI and Hyp188I digestion was effective in identification of fungi of distinct genera. Together our workflow resulted in isolation of a so far uncultured *Piromyces* (NY08) species and *Neocallimastix cameroonii* from nyala samples, as well as *Feramyces austinii* from giraffe and *Khoyollomyces ramosus* from zebra. Amplicon sequencing confirmed that these species dominated AGF communities in their hosts, likely benefiting isolation success, and we identified enrichment conditions which also affected cultivability. The workflow developed here aids efficient AGF isolations, which are instrumental in expanding opportunities for functional studies that provide insight into the physiology and ecology of these fungi and help realise applications in white and green biotechnology.

**One sentence summary:** A validated PCR-RFLP strategy, developed based on genetic diversity data from *Neocallimastigomycota*, enables efficient identification of isolates of these anaerobic gut fungi from environmental samples, as demonstrated via targeted enrichment of anaerobic gut fungi common in faeces of giraffe, zebra and nyala, resulting in isolation of species of genera *Feramyces*, *Neocallimastix*, *Khoyollomyces,* and a novel *Piromyces/*NY08 species.
