## Supplementary table 1 for "Genetic profiling via a novel PCR-RFLP method enabled identification of four genera of anaerobic gut fungi isolated from nyala, giraffe, and zebra hosts"

### Sheet: DraI
certain first fragment?	Fragment_Sizes	Names
Y	113, 106, 22, 41, 9, 238, 119, 20, 65	JQ782543_Neocallimastix_frontalis
N	255, 40, 10, 239, 116, 16, 65	JQ782547_Neocallimastix_frontalis
N	180, 42, 10, 238, 12, 81, 15, 21, 19, 67	MT085722_Neocallimastix_cameroonii
Y	208, 48, 237, 13, 21, 68, 106	Aoud18_14398_SK4_Aestipascuomyces
N	193, 47, 238, 15, 118, 76	MT085694_Ghazallomyces
Y	192, 41, 13, 240, 48, 169	MW907587_Feramyces
Y	216, 283, 40, 11, 48, 117	JQ782554_Caecomyces
Y	210, 283, 40, 11, 49, 34, 84	MZ044643_Caecomyces
N	136, 41, 284, 44, 53, 19, 91	MT085707_Cyllamyces
Y	112, 107, 42, 12, 237, 13, 27, 48, 41, 65	MW899532_Anaeromyces
N	190, 48, 235, 12, 184	MT085733_Orpinomyces
N	205, 41, 9, 240, 119, 81	JQ782551_Orpinomyces
N	243, 238, 12, 75, 109	JQ782553_Orpinomyces
N	188, 41, 9, 235, 13, 74, 113	MT085711_Pecoramyces
N	103, 96, 14, 48, 235, 83, 110	MT085666_Joblinomyces
N	184, 286, 12, 25, 161	MT085676_Tahromyces
N	111, 79, 15, 282, 10, 22, 78, 82	MT085680_Piromyces_sp.A1
N	112, 79, 15, 285, 10, 23, 159	MT085712_Piromyces_sp.Jen1
N	212, 18, 285, 14, 25, 165	MT085689_Piromyces_sp.DB3
N	121, 110, 287, 90, 113	Horse_10178_Piromyces_finnis
Y	180, 287, 12, 185	AxDoe_98435_Buwchfawromyces
Y	105, 74, 300, 192	ZebrA149764_Khoyollomyces
N	112, 89, 21, 41, 11, 239, 13, 28, 76, 13, 67	MT085698_Capellomyces
N	225, 290, 40, 86, 67	MT085728_Liebetanzomyces
N	225, 290, 126, 67	MT085727_Liebetanzomyces
N	112, 111, 38, 12, 241, 12, 27, 160	MT085708_Agriosomyces
N	113, 117, 38, 12, 239, 12, 27, 93, 67	MT085709_Agriosomyces
N	107, 66, 298, 87, 114	MT085738_Aklioshbomyces
N	93, 18, 101, 303, 23, 45, 13, 54, 87, 13, 65	OQ382931_Testudinimyces_NY54
N	100, 113, 276, 25, 14, 118, 64	OQ382915_Astrotestudinimyces_NY36

### Sheet: HinfI
certain first fragment?	Fragment_Sizes	Names
Y	178, 204, 351	JQ782543_Neocallimastix_frontalis
N	323, 362	MT085722_Neocallimastix_cameroonii
Y	347, 354	Aoud18_14398_SK4_Aestipascuomyces_SK4
N	331, 356	MT085694_Ghazallomyces
Y	337, 366	MW907587_Feramyces
Y	39, 316, 8, 352	JQ782554_Caecomyces
Y	39, 310, 8, 354	MZ044643_Caecomyces
N	315, 8, 346	MT085705_Cyllamyces
Y	364, 8, 332	MW899532_Anaeromyces
N	166, 199, 8, 329	MG605690_Anaeromyces
N	155, 174, 340	MT085733_Orpinomyces
N	332, 339	MT085734_Orpinomyces
N	329, 344	MT085711_Pecoramyces
N	358, 337	MT085666_Joblinomyces
N	323, 8, 337	MT085676_Tahromyces
N	334, 8, 327	MT085680_Piromyces_sp.A1
N	164, 182, 8, 329	MT085712_Piromyces_sp.Jen1
N	151, 219, 8, 341	MT085689_Piromyces_sp.DB3
N	134, 237, 8, 342	Horse_10178_Piromyces_finnis
Y	320, 8, 237, 99	AxDoe_98435_Buwchfawromyces
Y	149, 187, 8, 57, 270	ZebrA146613_Khoyollomyces
Y	147, 187, 8, 329	ZebrA149764_Khoyollomyces
N	365, 8, 337	MT085698_Capellomyces
N	187, 183, 8, 330	MT085728_Liebetanzomyces
N	370, 8, 330	MT085727_Liebetanzomyces
N	364, 349	MT085708_Agriosomyces
N	367, 8, 256, 81	MT085738_Aklioshbomyces
N	366, 8, 441	OQ382931_Testudinimyces_NY54
N	349, 361	OQ382915_Astrotestudinimyces_NY36

### Sheet: notes
Note
Prediction of ITS-based PCR-RFLP, based on extracted sequences from AF_Full_Region database version 2.0 available from the Anaerobic Fungi Network (www.anaerobicfungi.org), trimmed to ITS1 and ITS4 primer sequences as borders
Subsequently digested in silico with DraI or HinfI, and listed sequences trimmed to display representative profiles.
For sequences with uncertain first fragments (column A = N), the ITS1 primer sequence is missing, creating an ~ 70 bp sequence truncation. For these sequences, 70bp has been added to the first fragment size, assuming that the restriction enzyme does not cut here.
