## Supplementary table 2 for "Genetic profiling via a novel PCR-RFLP method enabled identification of four genera of anaerobic gut fungi isolated from nyala, giraffe, and zebra hosts"

### Sheet: Hpy188I
NL4 (last) fragment certain?	NL4 missing bp	NL1 side (first) sure?	NL1 missing bp	Raw_Fragment_Sizes	Predicted RFLP	Names
Y				234, 177, 135, 19, 35, 180	234, 177, 135, 19, 35, 180	JQ782543_Neocallimastix_sp
Y		N	12	224, 316, 19, 35, 163	236, 316, 19, 35, 163	Neocallimastix_sp_WI3B_LSU_scaffold45_1335429_1334673
N	38			234, 177, 155, 35, 142	234, 177, 155, 35, 180	MT085722_Neocallimastix_cameroonii
N	66			234, 330, 35, 113	234, 330, 35, 179	MW019480_Aestipascuomyces_dupliciliberans
N	38			234, 177, 155, 35, 142	234, 177, 155, 35, 180	MT085694_Ghazallomyces_constrictus
Y				234, 177, 154, 35, 180	234, 177, 154, 35, 180	MW907587_Feramyces_austinii
Y				234, 331, 35, 180	234, 331, 35, 180	JQ782554_Caecomyces_sp
N	16	N	49	186, 331, 35, 164	235, 331, 35, 180	DQ273829_Cyllamyces_aberensis
N	38			234, 331, 35, 142	234, 331, 35, 180	MT085707_Cyllamyces_sp
Y				235, 244, 122, 180	235, 244, 122, 180	MW899532_Anaeromyces_mucronatus
N	38			235, 366, 142	235, 366, 180	MG605701_Anaeromyces_contortus
N	38			235, 244, 122, 142	235, 244, 122, 180	MG605686_Anaeromyces_contortus
Y				234, 177, 155, 35, 180	234, 177, 155, 35, 180	JQ782551_Orpinomyces_sp
N	38			234, 177, 154, 35, 142	234, 177, 154, 35, 180	MT085733_Orpinomyces_joyonii
N	38			234, 177, 28, 107, 19, 35, 142	234, 177, 28, 107, 19, 35, 180	MT085711_Pecoramyces_ruminatium
N	38			234, 177, 331	234, 177, 369	MT085666_Joblinomyces_apicalis
N	47			234, 367, 134	234, 367, 181	MT085675_Tahromyces_munnarensis
Y				222, 331, 35, 180	222, 331, 35, 180	Piromyces_spUH3_1_LSU_scaffold317_9682_10448_Piromyces_sp
N	38			234, 331, 35, 142	234, 331, 35, 180	MT085679_Piromyces_sp
N	42			233, 331, 214	233, 331, 172	Horse_101214Piromyces_Piromyces_sp
N	59	N	10	224, 365, 121	234, 365, 180	KP205570_Buwchfawromyces_eastonii
N	59			193, 41, 365, 121	193, 41, 365, 180	AxDoe_36612Buwchfawromyces_Buwchfawromyces_eastonii
N	59			227, 471	227, 530	AxDoe_103454Buwchfawromyces_Buwchfawromyces_eastonii
N	38			234, 177, 188, 141	234, 177, 188, 179	Zebra_149764Kyollomyces_Khyollomyces_ramosus
N	38			235, 366, 142	235, 366, 180	MT085698_Capellomyces_foraminis
N	38			235, 368, 140	235, 368, 178	MT085701_Capellomyces_elongis
N	38			235, 244, 122, 142	235, 244, 122, 180	MT085728_Liebetanzomyces_polymorphus
N	38			234, 177, 189, 144	234, 177, 189, 182	MT085709_Agriosomyces_longus
N	38			235, 367, 142	235, 367, 180	MT085738_Aklioshbomyces_papillarum
Y		N	25	213, 551	238, 551	OP253962_Testudinimyces_gracilis
Y		N	65	174, 550	239, 550	OP253957_Astrotestudinimyces_divisus

### Sheet: AluI
NL4 (last) fragment certain?	NL4 missing bp	NL1 side (first) sure?	NL1 missing bp	Raw_Fragment_Sizes	Predicted RFLP	Names	Notes
Y				70, 138, 74, 178, 201, 119	70, 138, 74, 178, 201, 119	JQ782543_Neocallimastix_sp
Y		N	12	58, 140, 74, 180, 205, 100	70, 140, 74, 180, 205, 100	Neocallimastix_sp_WI3B_LSU_scaffold45_1335429_1334673_#N/A
N	38			70, 138, 74, 178, 202, 40, 41	70, 138, 74, 178, 202, 40, 79	MT085722_Neocallimastix_cameroonii
N	66			70, 138, 74, 177, 241, 12	70, 138, 74, 177, 241, 78	MW019480_Aestipascuomyces_dupliciliberans
N	38			70, 138, 74, 379, 40, 41	70, 138, 74, 379, 40, 79	MT085694_Ghazallomyces_constrictus
Y				70, 138, 74, 178, 241, 79	70, 138, 74, 178, 241, 79	MW907586_Feramyces_austinii
Y				70, 80, 58, 74, 178, 241, 79	70, 80, 58, 74, 178, 241, 79	MW907587_Feramyces_austinii	less common profile
Y				70, 138, 74, 178, 241, 79	70, 138, 74, 178, 241, 79	JQ782554_Caecomyces_sp
N	16	N	49	22, 212, 178, 195, 46, 63	71, 212, 178, 195, 46, 79	DQ273829_Cyllamyces_aberensis
N	38			70, 212, 178, 195, 46, 41	70, 212, 178, 195, 46, 79	MT085707_Cyllamyces_sp
Y				70, 139, 74, 178, 195, 46, 79	70, 139, 74, 178, 195, 46, 79	MW899532_Anaeromyces_mucronatus
N	38			70, 139, 74, 178, 241, 41	70, 139, 74, 178, 241, 79	MG605701_Anaeromyces_contortus	less common profile
N	38			70, 139, 74, 178, 195, 46, 41	70, 139, 74, 178, 195, 46, 79	MG605686_Anaeromyces_contortus
Y				70, 212, 380, 40, 79	70, 212, 380, 40, 79	JQ782551_Orpinomyces_sp
N	38			70, 212, 379, 40, 41	70, 212, 379, 40, 79	MT085733_Orpinomyces_joyonii
N	38			70, 138, 75, 378, 40, 41	70, 138, 75, 378, 40, 79	MT085711_Pecoramyces_ruminatium
N	38			70, 138, 74, 178, 195, 46, 41	70, 138, 74, 178, 195, 46, 79	MT085666_Joblinomyces_apicalis	less common profile
N	38			70, 138, 74, 178, 241, 41	70, 138, 74, 178, 241, 79	MT085668_Joblinomyces_apicalis
N	47			70, 138, 74, 179, 100, 142, 32	70, 138, 74, 179, 100, 142, 79	MT085675_Tahromyces_munnarensis
Y		N	12	58, 138, 74, 178, 20, 175, 6, 119	70, 138, 74, 178, 20, 175, 6, 119	Piromyces_spUH3_1_LSU_scaffold317_9682_10448_Piromyces_sp
N	38			70, 138, 74, 178, 201, 40, 41	70, 138, 74, 178, 201, 40, 79	MT085679_Piromyces_sp
N	64			70, 138, 74, 178, 121, 80, 40, 15	70, 138, 74, 178, 121, 80, 40, 79	MT085688_Piromyces_sp	less common profile
N	59	N	10	60, 138, 74, 160, 212, 6, 60	70, 138, 74, 160, 212, 6, 119	KP205570_Buwchfawromyces_eastonii
N	38			70, 212, 160, 18, 19, 61, 160, 40	70, 212, 160, 18, 19, 61, 160, 78	Zebra_149764Kyollomyces_Khyollomyces_ramosus
N	38			70, 139, 74, 178, 195, 46, 41	70, 139, 74, 178, 195, 46, 79	MT085698_Capellomyces_foraminis
N	38			70, 139, 74, 180, 195, 46, 39	70, 139, 74, 180, 195, 46, 77	MT085701_Capellomyces_elongis
N	38			70, 139, 74, 178, 195, 46, 41	70, 139, 74, 178, 195, 46, 79	MT085728_Liebetanzomyces_polymorphus
N	38			70, 139, 74, 178, 195, 87	70, 139, 74, 178, 195, 115	MT085732_Liebetanzomyces_polymorphus	less common profile
N	38			70, 138, 74, 178, 19, 81, 103, 40, 41	70, 138, 74, 178, 19, 81, 103, 40, 79	MT085709_Agriosomyces_longus
N	38			70, 139, 74, 461	70, 139, 74, 499	MT085738_Aklioshbomyces_papillarum
Y		N	25	47, 589, 128	72, 589, 128	OP253962_Testudinimyces_gracilis
Y		N	65	8, 214, 200, 75, 227	73, 214, 200, 75, 227	OP253957_Astrotestudinimyces_divisus

### Sheet: notes
Note
Prediction of LSU-based PCR-RFLP, based on LSU extracted sequences from LSU_Region database version 2.0 available from the Anaerobic Fungi Network (www.anaerobicfungi.org), trimmed to NL1 and NL4 primer sequences as borders
Subsequently digested in silico with AluI or Hpy1881, and listed sequences trimmed to display representative profiles of cultured representatives.
For sequences with missing fragments, length of any trunctations at NL1 or NL4 terminus were calculated based on multiple sequence alignment of all trimmed database members. Truncated lenghts are added to lenght of predicted RFLP fragments, to create final predictions.
